# Identification of mammalian transcription factors that bind to inaccessible chromatin

**DOI:** 10.1101/2023.03.15.532796

**Authors:** Romana T. Pop, Alessandra Pisante, Dorka Nagy, Patrick C. N. Martin, Liudmila A Mikheeva, Ateequllah Hayat, Gabriella Ficz, Nicolae Radu Zabet

**Author notes:** The authors wish it to be known that, in their opinion, the first three authors should be regarded as joint First Authors.

## Abstract

Transcription factors (TFs) are proteins that affect gene expression by binding to regulatory regions of DNA in a sequence specific manner. The binding of TFs to DNA is controlled by many factors, including the DNA sequence, concentration of TF, chromatin accessibility and co-factors. Here, we systematically investigated the binding mechanism of hundreds of TFs by analysing ChIP-seq data with our explainable statistical model, ChIPanalyser. This tool uses as inputs the DNA sequence binding motif; the capacity to distinguish between strong and weak binding sites; the concentration of TF; and chromatin accessibility. We asked whether TFs preferred to bind to DNA in open or dense chromatin conformation and found that approximately one third of TFs are predicted to bind the genome in a DNA accessibility independent fashion. Our model predicted this to be the case when the TF binds to its strongest binding regions in the genome, and only a small number of TFs have the capacity to bind dense chromatin at their weakest binding regions, such as CTCF USF2 and CEBPB. Our study demonstrated that the binding of hundreds of human and mouse TFs is predicted by ChIPanalyser with high accuracy and showed that many TFs can bind dense chromatin.
