## Supplementary material for "Identification of mammalian transcription factors that bind to inaccessible chromatin": Table S2

TF.name	Read.type	Reads.before.trimming	Reads.after.trimming	Overall.alignment	No..of.peaks	Optimal.QDA	Optimal.lambda	Optimal.no..of.BM	Classed.by.kmeans.method.as.	Classed.by.threshold.method.as.	JASPAR.motif	Other
ZFP91	pair end	58998715	57759632	98.86	62	0.7	3	1000000	traditional	bad	Y	N
eGFP-ZBTB40	single end	354299996	86191335	97.78	7396	0.7	0.75	1000000	traditional	bad	Y	Y
MYNN	single end	208353884	50472859	98.62	43570	0.8	1.25	1000000	traditional	traditional	Y	Y
STAT5A	single end	397308020	78643141	98.48	21553	0	0.5	1000000	partial	partial	Y	Y
TBP	single end	210299788	51312116	91.26	30980	0.9	1.25	1000000	traditional	bad	Y	Y
3xFLAG-ATF1	single end	259708120	63597888	98.24	3228	0.95	0.75	100000	pioneer	pioneer	Y	Y
3xFLAG-PBX2	single end	233453796	56941806	98.13	3712	0.95	1	200000	partial	partial	Y	Y
3xFLAG-ZNF146	single end	143695748	35149869	98.53	48651	0	0.5	1000000	bad	bad	Y	Y
ARID3A	single end	173104520	43182357	95.19	23815	0.9	2.25	1000000	traditional	traditional	Y	Y
ATF1	single end	268819448	65989432	94.39	13165	0.95	0.75	100000	pioneer	pioneer	Y	Y
ATF3	single end	408823332	100183798	84.91	13279	0.9	1.5	500000	bad	bad	Y	Y
ATF4	pair end	58316593	57183500	97.52	15466	0.9	0.5	50000	pioneer	pioneer	Y	Y
BACH1	single end	216541592	54116849	96.34	4192	0.8	0.75	200000	pioneer	pioneer	Y	Y
BHLHE40	single end	316773108	78453276	90.38	39318	0.9	0.75	100000	pioneer	pioneer	Y	Y
CEBPB	single end	422705108	96707042	94.2	129061	0.9	0.5	500000	pioneer	partial	Y	Y
CEBPZ	single end	214588048	53602549	92.63	1748	0.8	0.75	1000000	pioneer	partial	Y	Y
CHD7	single end	166945708	34744913	75.72	2551	0.9	1	100000	bad	bad	Y	Y
CREB1	single end	298704968	67709014	95.03	9052	0.9	1	1000000	pioneer	pioneer	Y	Y
CREM	single end	235254616	55970194	98.09	80745	0.9	1	500000	partial	partial	Y	Y
CTCF	single end	992145364	204299889	94.66	116190	0.9	0.75	500000	pioneer	pioneer	Y	Y
CTCFL	single end	185737756	44695092	87.16	28662	0	0.75	100000	pioneer	pioneer	Y	Y
CUX1	single end	290311176	72576779	96.62	4263	0	0.5	200000	partial	bad	Y	Y
E2F1	pair end	144960432	138331336	98.31	30329	0.95	1	1000000	pioneer	partial	Y	Y
E2F4	single end	88760824	22083386	75.02	32062	0.95	0.75	50000	pioneer	pioneer	Y	Y
E2F6	single end	514832240	125821879	46.9	93561	0.7	0.75	100000	partial	partial	Y	Y
E2F8	pair end	53420221	52260206	99.32	26140	0.99	3.5	1000000	bad	bad	Y	Y
eGFP-CUX1	single end	231984672	57152722	98.26	1285	0.8	1.25	500000	partial	bad	Y	Y
eGFP-FOS	single end	216948364	54212052	97.78	20613	0.7	0.75	1000000	pioneer	pioneer	Y	Y
eGFP-FOXJ2	single end	240604180	58828405	97.94	1775	0.9	1.5	500000	traditional	bad	Y	Y
eGFP-GATA2	single end	232501292	58105564	97.15	42662	0.95	0.75	1000000	partial	partial	Y	Y
eGFP-JUND	single end	276003068	68977482	97.55	90595	0.9	1.25	1000000	partial	traditional	Y	Y
eGFP-NR4A1	single end	196548464	49128468	98.52	199	0.9	1.75	1000000	partial	bad	Y	Y
eGFP-USF2	single end	165541224	38699427	95.97	9478	0.9	0.5	200000	pioneer	pioneer	Y	Y
eGFP-ZNF148	single end	583192060	142774967	95.08	22593	0.95	0.75	1000000	pioneer	pioneer	Y	Y
eGFP-ZNF644	single end	332800812	80039950	89.03	8254	0.95	1.75	1000000	partial	traditional	Y	Y
EGR1	single end	282289784	70463448	88.9	27729	0	1	200000	pioneer	pioneer	Y	Y
ELF1	single end	207669820	51098582	83.7	70672	0.9	0.75	100000	pioneer	pioneer	Y	Y
ELK1	single end	192779996	48175834	93.3	4221	0.7	0.5	100000	pioneer	partial	Y	Y
ETS1	single end	205194112	50898185	85.66	6434	0.95	1.25	1000000	partial	traditional	Y	Y
ETV6	single end	441223688	106538171	93.09	8192	0.9	0.75	1000000	pioneer	partial	Y	Y
FOS	single end	73464252	18217385	83.34	32480	0.95	1.25	1000000	traditional	traditional	Y	Y
FOSL1	single end	227745360	56315348	86	5834	0.9	2.25	1000000	partial	partial	Y	Y
FOXA1	pair end	68088300	59051518	98.85	725	0.95	2	1000000	partial	traditional	Y	Y
FOXK2	pair end	93104728	91182261	99.3	44243	0.9	0.75	100000	partial	traditional	Y	Y
GABPA	single end	177225964	42747761	82.58	17763	0.95	0.25	1000000	pioneer	pioneer	Y	Y
GATA1	single end	292774908	73111120	91.61	33710	0.95	2	1000000	pioneer	pioneer	Y	Y
GATA2	single end	395368004	96417167	83.82	31711	0.9	0.5	500000	partial	traditional	Y	Y
HMBOX1	single end	232616536	56242982	98.4	52276	0.9	0.5	500000	partial	traditional	Y	Y
IRF2	single end	259662980	64848662	98.18	23249	0.8	0.5	200000	pioneer	pioneer	Y	Y
JUN	single end	221603968	55158753	42	50263	0.9	1.25	1000000	partial	partial	Y	Y
JUND	single end	260661848	65132094	97	86062	0.9	1.5	1000000	partial	traditional	Y	Y
KLF16	single end	250336752	60438808	98.55	23749	0.95	2.25	1000000	partial	partial	Y	Y
LEF1	pair end	139558210	136847880	99.33	18023	0.95	1.5	1000000	partial	partial	Y	Y
MAFF	single end	224001580	55986262	96.4	32261	0.9	0.25	500000	pioneer	partial	Y	Y
MAFK	single end	377947724	93524851	85.91	25531	0.7	0.5	200000	pioneer	pioneer	Y	Y
MAX	single end	462463148	115523348	90.88	178390	0.95	0.75	1000000	partial	partial	Y	Y
MAZ	single end	225018892	56176673	97.11	63764	0.95	2	1000000	pioneer	pioneer	Y	Y
MEF2A	single end	247264308	61135123	89.91	1486	0.7	0.75	50000	partial	partial	Y	Y
MEIS2	pair end	97738366	95992607	99.46	54330	0.9	1.5	1000000	partial	partial	Y	Y
MGA	pair end	159572324	150128010	97.84	165	0.8	3.25	1000000	bad	bad	Y	Y
MITF	single end	224826760	52519363	97.6	9576	0.9	1	1000000	partial	bad	Y	Y
MNT	pair end	255956822	246666232	97.75	31064	0.9	1	1000000	bad	bad	Y	Y
MXI1	single end	222345600	54928245	87.57	11761	0.7	1.5	1000000	bad	bad	Y	Y
MYBL2	pair end	144831144	137627018	98.35	4538	0.95	0.75	1000000	partial	partial	Y	Y
MYC	single end	414415588	102505564	90.53	60165	0.95	1.25	1000000	pioneer	partial	Y	Y
NEUROD1	single end	162790104	40381953	98.55	44122	0.95	1.25	1000000	traditional	traditional	Y	Y
NFATC3	pair end	115519857	113255458	99.48	19959	0.95	1.75	1000000	partial	traditional	Y	Y
NFE2	single end	285704896	68321293	97.74	50526	0.95	0.75	500000	pioneer	partial	Y	Y
NFIC	pair end	179668847	174881700	98.65	24862	0.8	0.5	100000	pioneer	pioneer	Y	Y
NFYA	single end	152171128	34121760	56.84	9566	0.95	1.25	200000	pioneer	pioneer	Y	Y
NFYB	single end	137796696	32954069	49.02	19484	0.9	0.75	100000	pioneer	pioneer	Y	Y
NR2C1	pair end	82629112	78597997	93.61	13902	0.99	0.5	1000000	traditional	traditional	Y	Y
NR2C2	single end	108170932	27035609	71.11	1082	0.7	1.5	1000000	bad	bad	Y	Y
NR2F2	single end	340752260	69707990	97.36	48143	0.95	0.75	500000	pioneer	partial	Y	Y
NR2F6	single end	268412476	64593578	96.51	39922	0.7	1.75	1000000	partial	bad	Y	Y
NR3C1	pair end	108858817	103088397	99.33	2039	0.9	3	1000000	traditional	bad	Y	Y
NRF1	single end	407501572	99652503	85.68	21934	0.7	0.5	500000	pioneer	pioneer	Y	Y
PKNOX1	pair end	69067567	67526992	99.65	78645	0.99	4	200000	traditional	traditional	Y	Y
POU5F1	single end	192347284	47648528	94.23	3988	0.9	0.5	1000000	bad	bad	Y	Y
REST	single end	598817680	136610585	93.37	16354	0	0.75	50000	bad	bad	Y	Y
RFX1	pair end	183258880	174708101	98.05	20212	0.8	1.5	1000000	pioneer	pioneer	Y	Y
RFX5	single end	233966600	58460996	93.77	2175	0.9	0.5	100000	pioneer	partial	Y	Y
RUNX1	single end	211573728	50843990	98.31	8947	0.95	1.75	1000000	partial	partial	Y	Y
SMAD2	single end	221050196	54692429	94.77	227	0.7	1.25	1000000	bad	bad	Y	Y
SMAD5	single end	273538664	64550874	98.09	38177	0.9	0.5	1000000	partial	traditional	Y	Y
SOX6	pair end	93219492	91471408	96.64	63	0.6	4.25	1000000	bad	bad	Y	Y
SP1	single end	192220284	47825227	87.51	1832	0.7	1.5	1000000	partial	partial	Y	Y
SP2	single end	190768324	46817821	83.29	6773	0.95	2	1000000	pioneer	pioneer	Y	Y
SREBF1	single end	163573448	40630907	94.46	10005	0.99	2.5	1000000	partial	traditional	Y	Y
SRF	single end	197547344	49227473	86	2208	0	0.75	500000	pioneer	pioneer	Y	Y
TCF12	pair end	123906267	121146581	97.53	19113	0.95	1	1000000	traditional	bad	Y	Y
TCF7	single end	263153976	62032836	97.48	7361	0.7	0.75	1000000	partial	partial	Y	Y
TCF7L2	single end	258793268	64287854	84.35	4081	0.9	1.25	1000000	traditional	traditional	Y	Y
TEAD4	single end	365431896	76750659	98.53	66107	0.95	1	1000000	traditional	traditional	Y	Y
THAP1	single end	199170788	47174713	82.16	2396	0.95	1	1000000	pioneer	pioneer	Y	Y
THRA	pair end	95653725	85895068	96.92	1158	0.95	0.75	1000000	partial	traditional	Y	Y
USF1	single end	150530124	37470400	89.12	25197	0.9	0.5	100000	pioneer	pioneer	Y	Y
USF2	single end	198523604	48713832	86.22	3252	0.9	0.75	50000	pioneer	pioneer	Y	Y
YBX1	pair end	61796240	58617710	98.56	94	0.6	3.25	1000000	bad	bad	Y	Y
YY1	single end	499579132	118396316	76.4	123205	0.95	0.5	100000	partial	traditional	Y	Y
ZBED1	single end	245567904	58881822	98.39	12983	0.9	1	500000	partial	partial	Y	Y
ZEB2	pair end	116036982	113546718	99.21	308	0.7	5	100000	partial	bad	Y	Y
ZKSCAN1	single end	191726732	47790768	97.23	49044	0	0.5	100000	pioneer	pioneer	Y	Y
ZNF143	single end	250441264	62585605	97.04	37694	0.7	1.5	1000000	partial	partial	Y	Y
ZNF24	single end	70928612	17711269	98.98	89	0.1	2	1000000	bad	bad	Y	Y
ZNF263	single end	547307840	135082491	82.59	80112	0.7	1.75	500000	partial	bad	Y	Y
ZNF274	single end	194782664	48646406	62.84	1951	0	1.5	1000000	bad	bad	Y	Y
ZNF384		NA	NA	97.24	45530	0.8	0.75	1000000	partial	traditional	Y	Y
ZSCAN29	pair end	120386551	118211498	99.31	8918	0.99	0.75	1000000	partial	partial	Y	Y
ZBTB33	single end	216458480	53516401	89.76	1245	0.7	0.5	20000	pioneer	partial	Y	Y
