## Supplementary material for "Identification of mammalian transcription factors that bind to inaccessible chromatin": Table S3

TF	QDA=0.0	QDA=0.1	QDA=0.2	QDA=0.3	QDA=0.4	QDA=0.5	QDA=0.6	QDA=0.7	QDA=0.8	QDA=0.9	QDA=0.95	QDA=0.99
3xFLAG-ATF1	0.820378704	0.830967941	0.830967941	0.844666001	0.844666001	0.86183408	0.869708478	0.896802818	0.913555119	0.912932361	0.921616251	0.921047564
3xFLAG-PBX2	0.65682521	0.70575728	0.70575728	0.736282846	0.736282846	0.773406844	0.801016975	0.834607849	0.866446286	0.896983599	0.904028438	0.899506936
3xFLAG-ZNF146	0.830644766	0.749020394	0.749020394	0.778307865	0.778307865	0.796428104	0.793784195	0.651636911	0.701404427	0.606345462	0.583960212	0.592621988
ARID3A	0.497666184	0.505553569	0.505553569	0.557103725	0.557103725	0.62262824	0.66770192	0.726385816	0.795740299	0.816019948	0.798551871	0.794963696
ATF1	0.818395567	0.815843746	0.815843746	0.831987206	0.831987206	0.851378651	0.8735478	0.898151305	0.925109352	0.933747318	0.936553631	0.930989152
ATF3	0.692892316	0.598546981	0.598546981	0.599249324	0.599249324	0.614629262	0.647100229	0.67982447	0.754241464	0.776046752	0.748743296	0.692595516
ATF4	0.918996913	0.91884003	0.91884003	0.919928698	0.919928698	0.920420344	0.920308291	0.923947848	0.926501376	0.937810851	0.931185533	0.893694767
BACH1	0.900764417	0.890933606	0.890933606	0.90384695	0.90384695	0.907585008	0.911081226	0.919433491	0.925684649	0.920373011	0.890991463	0.835463046
BHLHE40	0.850231206	0.843158872	0.843158872	0.854249964	0.854249964	0.869872916	0.886623402	0.909468871	0.922028217	0.938877531	0.938498084	0.916816531
CEBPB	0.707256666	0.761406649	0.761406649	0.787675298	0.787675298	0.825414685	0.850096892	0.886275056	0.903496631	0.907213434	0.878227037	0.820632308
CEBPZ	0.797178902	0.767286855	0.767286855	0.800130937	0.800130937	0.81920719	0.828824463	0.823536859	0.847293426	0.844623618	0.831396564	0.79353613
CHD7	0.435255175	0.540020762	0.540020762	0.545086554	0.545086554	0.565482677	0.572561588	0.634660051	0.617377978	0.683958251	0.666733368	0.630607739
CREB1	0.916475884	0.881309446	0.881309446	0.894948911	0.894948911	0.904897718	0.914221734	0.899568779	0.93696969	0.941845772	0.941353013	0.933860181
CREM	0.695377195	0.747346977	0.747346977	0.769111913	0.769111913	0.795981828	0.819159108	0.848432806	0.916122172	0.936512594	0.931954528	0.92189364
CTCF	0.8718654	0.871865351	0.871865351	0.87200983	0.87200983	0.877071921	0.883560902	0.892895909	0.911691155	0.913738791	0.910759174	0.828569605
CTCFL	0.915924307	0.852734376	0.852734376	0.85596407	0.85596407	0.862882856	0.870002659	0.88842468	0.892705823	0.906225157	0.909824451	0.849791659
CUX1	0.841360295	0.686470227	0.686470227	0.724964979	0.724964979	0.753456502	0.785069239	0.798323472	0.820731391	0.813169188	0.807566876	0.720858022
E2F1	0.742823628	0.76188651	0.76188651	0.816613992	0.816613992	0.865324088	0.892334504	0.913442261	0.930824477	0.934896545	0.941379325	0.911905518
E2F4	0.862260925	0.893314906	0.893314906	0.906292662	0.906292662	0.902185933	0.912084351	0.899390014	0.910080377	0.920725091	0.930986181	0.93084285
E2F6	0.864303041	0.719628456	0.719628456	0.732475169	0.732475169	0.751753756	0.776066676	0.919910912	0.829490325	0.827309078	0.836121388	0.793732175
E2F8	0.627418043	0.626471894	0.626471894	0.593085677	0.593085677	0.628192204	0.658622085	0.657222507	0.656251468	0.646520688	0.646558265	0.791341815
eGFP-CUX1	0.755634781	0.584997156	0.584997156	0.660596277	0.660596277	0.714530737	0.750662577	0.701310946	0.818504967	0.804994386	0.772418335	0.6822397
eGFP-FOS	0.772009905	0.859310832	0.859310832	0.866883086	0.866883086	0.871297622	0.887148588	0.918562816	0.908224086	0.918402697	0.91439403	0.875104199
eGFP-FOXJ2	0.411482319	0.446017214	0.446017214	0.506996577	0.506996577	0.58036607	0.629932574	0.747275139	0.75987011	0.800705031	0.774869147	0.685350727
eGFP-GATA2	0.660974637	0.736195945	0.736195945	0.789255098	0.789255098	0.827340899	0.876686761	0.891014153	0.898907665	0.899566988	0.90168532	0.876402679
eGFP-JUND	0.501390333	0.605099134	0.605099134	0.650057923	0.650057923	0.698659789	0.734861592	0.813898007	0.855916885	0.89582041	0.86049102	0.785793015
eGFP-NR4A1	0.595369134	0.636818743	0.636818743	0.663550074	0.663550074	0.711037875	0.727481405	0.740905742	0.753874368	0.760218745	0.748767492	0.725547394
eGFP-USF2	0.9281023	0.893319559	0.893319559	0.902029824	0.902029824	0.909560052	0.921195721	0.947495375	0.946888669	0.955819597	0.948829792	0.901689394
eGFP-ZBTB40	0.264439043	0.555928221	0.555928221	0.654227739	0.654227739	0.743144168	0.774645273	0.851796976	0.844502157	0.809400647	0.803426723	0.722459303
eGFP-ZNF148	0.872072875	0.834390661	0.834390661	0.839105638	0.839105638	0.848897108	0.859191197	0.892067266	0.907429771	0.925666989	0.929809266	0.912162908
eGFP-ZNF644	0.519266952	0.680249263	0.680249263	0.705481846	0.705481846	0.734823149	0.777581382	0.777123978	0.860831524	0.893457747	0.89661168	0.879476683
EGR1	0.891575404	0.864991105	0.864991105	0.861977476	0.861977476	0.865267034	0.866749715	0.889153945	0.890981998	0.872901451	0.880718104	0.865877592
ELF1	0.803900584	0.819912171	0.819912171	0.837283032	0.837283032	0.853081068	0.869413618	0.900076238	0.917085723	0.933550732	0.927851357	0.904949002
ELK1	0.814040354	0.788188491	0.788188491	0.800802204	0.800802204	0.812723695	0.824905599	0.871192628	0.852339803	0.868729277	0.850900006	0.858886949
ETS1	0.556305103	0.673499138	0.673499138	0.716086683	0.716086683	0.79359162	0.817437313	0.866695683	0.864158179	0.89838086	0.908506814	0.902403035
ETV6	0.686968213	0.806184376	0.806184376	0.817221042	0.817221042	0.830203128	0.826492777	0.878619335	0.879977009	0.881197052	0.856331516	0.79831351
FOS	0.271941144	0.240224358	0.240224358	0.305298191	0.305298191	0.423226986	0.564162843	0.748525707	0.834225446	0.922069756	0.943674787	0.937675651
FOSL1	0.483505968	0.809268542	0.809268542	0.824772168	0.824772168	0.829705424	0.843703632	0.793710405	0.884302193	0.895024502	0.893692604	0.884564643
FOXA1	0.686933731	0.69426809	0.69426809	0.711702136	0.711702136	0.735182272	0.760301904	0.820472245	0.867006534	0.926270627	0.93908889	0.914621152
FOXK2	0.509678004	0.577047502	0.577047502	0.602809466	0.602809466	0.666802924	0.715337196	0.80784004	0.860619406	0.918899844	0.889021551	0.825205928
GABPA	0.950327015	0.923550243	0.923550243	0.926790421	0.926790421	0.93151946	0.937267539	0.949598659	0.952304321	0.95767472	0.958114788	0.941860241
GATA1	0.875531162	0.821793595	0.821793595	0.834321699	0.834321699	0.845643918	0.856896251	0.816281864	0.89533852	0.920723741	0.925603467	0.887781538
GATA2	0.671327713	0.732302236	0.732302236	0.770942499	0.770942499	0.814217129	0.845500248	0.893496915	0.913570539	0.930733321	0.930323421	0.919118886
HMBOX1	0.451050718	0.763881065	0.763881065	0.810239318	0.810239318	0.852073298	0.876191825	0.870327881	0.917261117	0.92296969	0.908011391	0.807137668
IRF2	0.902394608	0.888519374	0.888519374	0.898255457	0.898255457	0.908016751	0.91412196	0.924803277	0.928413461	0.900205106	0.822742793	0.730300284
JUN	0.794929865	0.682760462	0.682760462	0.714805955	0.714805955	0.744243939	0.775509314	0.838485019	0.85119174	0.882230878	0.868618358	0.826998665
JUND	0.568531676	0.596139857	0.596139857	0.618824523	0.618824523	0.655783877	0.708134212	0.752303482	0.83241248	0.873043929	0.850095642	0.769458149
KLF16	0.667107031	0.679267291	0.679267291	0.700949621	0.700949621	0.725922599	0.756588253	0.762630278	0.849072225	0.895989667	0.900143519	0.841310451
LEF1	0.658623564	0.691269408	0.691269408	0.715807265	0.715807265	0.754194566	0.771985834	0.797384556	0.840200477	0.904696206	0.936242637	0.86374805
MAFF	0.588797581	0.885334833	0.885334833	0.889558816	0.889558816	0.896658636	0.89933817	0.905314519	0.905992781	0.914388898	0.895884681	0.818073743
MAFK	0.899038266	0.814233913	0.814233913	0.834733578	0.834733578	0.848547283	0.858957909	0.914358401	0.885709677	0.894739556	0.860373316	0.795794424
MAX	0.665425485	0.743233992	0.743233992	0.767193274	0.767193274	0.802922431	0.842904627	0.885853106	0.906254985	0.930887346	0.931811086	0.893902626
MAZ	0.829007443	0.788232849	0.788232849	0.794141749	0.794141749	0.805066894	0.818141973	0.830726885	0.857501579	0.877177885	0.881380197	0.857696637
MEF2A	0.70108762	0.623881382	0.623881382	0.664853016	0.664853016	0.710838861	0.743406387	0.859576222	0.838522794	0.850293241	0.814203663	0.73554126
MEIS2	0.677945895	0.692411733	0.692411733	0.741611973	0.741611973	0.772157448	0.79191577	0.821285865	0.863569174	0.906928804	0.847712867	0.850793833
MGA	0.645908437	0.651875608	0.651875608	0.671214557	0.671214557	0.682959753	0.688800854	0.727660782	0.76317277	0.745575166	0.758845256	0.632263297
MITF	0.509197063	0.675258722	0.675258722	0.703909687	0.703909687	0.718911499	0.736362795	0.760149374	0.789787802	0.790137134	0.74525591	0.727680837
MNT	0.510057898	0.530012303	0.530012303	0.587632058	0.587632058	0.623977811	0.637014088	0.679617797	0.694080141	0.742034092	0.71944277	0.694505996
MXI1	0.678358081	0.590525455	0.590525455	0.639944539	0.639944539	0.668648291	0.692072658	0.81570477	0.753054483	0.742140112	0.717222354	0.695992131
MYBL2	0.643989969	0.652501761	0.652501761	0.668041164	0.668041164	0.683830507	0.703257475	0.723683853	0.768732	0.842546341	0.865696358	0.810707902
MYC	0.740651287	0.784804087	0.784804087	0.796824015	0.796824015	0.820154861	0.837571749	0.86376919	0.883786047	0.928810543	0.936305459	0.901622177
MYNN	0.439878609	0.533417297	0.533417297	0.602551934	0.602551934	0.680870238	0.754305089	0.837656114	0.857849237	0.832691871	0.81649563	0.72778941
NEUROD1	0.318581988	0.491497579	0.491497579	0.543141343	0.543141343	0.606480515	0.66578664	0.757533883	0.803932111	0.879742386	0.882208608	0.873014019
NFATC3	0.587976173	0.61225926	0.61225926	0.663147105	0.663147105	0.740506558	0.778260492	0.821751716	0.847992128	0.895628889	0.904181838	0.900394044
NFE2	0.755041499	0.774776753	0.774776753	0.784924738	0.784924738	0.804867822	0.826339096	0.891188307	0.892869457	0.899456957	0.900355698	0.821272365
NFIC	0.838683117	0.839593742	0.839593742	0.852319624	0.852319624	0.857818623	0.864875379	0.885268473	0.901203545	0.895603312	0.890985164	0.847310332
NFYA	0.833474429	0.907909122	0.907909122	0.915022659	0.915022659	0.920455175	0.920087964	0.93228202	0.935506036	0.948000263	0.94916667	0.939186493
NFYB	0.775811905	0.915047351	0.915047351	0.922500773	0.922500773	0.922391674	0.9338019	0.94794997	0.948774784	0.958819299	0.951570845	0.901638337
NR2C1	0.491515334	0.527848381	0.527848381	0.567823846	0.567823846	0.654526137	0.737029219	0.849653323	0.799740983	0.831149855	0.831162582	0.850365868
NR2C2	0.615378316	0.575325384	0.570719341	0.580384967	0.580384967	0.589637831	0.599649006	0.679932357	0.619175001	0.646516542	0.660414676	0.607895323
NR2F2	0.726595661	0.739825016	0.739825016	0.772046139	0.772046139	0.820869023	0.846979054	0.880805003	0.902737879	0.921296628	0.924282854	0.884113049
NR2F6	0.716044443	0.688382382	0.688382382	0.698626608	0.698626608	0.72255482	0.735850312	0.809677657	0.800055544	0.807682806	0.783243122	0.74578014
NR3C1	0.44545687	0.463983959	0.463983959	0.505547923	0.505547923	0.553805597	0.602529431	0.677482061	0.76747381	0.806415718	0.711037797	0.636656545
NRF1	0.932267641	0.858715829	0.858715829	0.85947782	0.85947782	0.862066819	0.866323228	0.938399236	0.884055512	0.885098119	0.88587542	0.87936285
PKNOX1	0.405242972	0.411606852	0.411606852	0.445798051	0.445798051	0.510998622	0.5800821	0.656298249	0.730669451	0.78687341	0.726111022	0.930317199
POU5F1	0.588193209	0.44824062	0.44824062	0.49969665	0.49969665	0.5427473	0.601851923	0.655209838	0.679972439	0.714079905	0.686410514	0.56754762
REST	0.892844031	0.538045351	0.538045351	0.541739869	0.541739869	0.537337224	0.543285314	0.885089839	0.564700312	0.548726297	0.53564585	0.606565401
RFX1	0.898651198	0.903658016	0.903658016	0.912480672	0.912480672	0.921280909	0.92924034	0.930812036	0.937500876	0.935252849	0.770574733	0.889653766
RFX5	0.732789107	0.782666348	0.782666348	0.803571365	0.803571365	0.830260032	0.851761133	0.780060914	0.912780256	0.937621793	0.90264357	0.864957906
RUNX1	0.675926126	0.684188437	0.582036368	0.627430664	0.627430664	0.67258222	0.712765227	0.803809607	0.781347504	0.828854159	0.849048402	0.844429122
SMAD2	0.528160762	0.508727317	0.508727317	0.51987971	0.51987971	0.530815571	0.539866552	0.654090608	0.588023185	0.580302501	0.573092912	0.579936996
SMAD5	0.514277296	0.540831352	0.540831352	0.641537947	0.641537947	0.7163416	0.776252571	0.849401664	0.888169561	0.923608216	0.922573571	0.896067387
SOX6	0.60073446	0.613132603	0.613132603	0.642333983	0.642333983	0.64568922	0.676845657	0.667772102	0.617877655	0.626337219	0.586159318	0.636087479
SP1	0.664473035	0.70122531	0.70122531	0.722900165	0.722900165	0.767034044	0.792491198	0.883601008	0.838899237	0.843312302	0.862299134	0.860860889
SP2	0.865186732	0.881026757	0.881026757	0.887584363	0.887584363	0.896596941	0.903898048	0.894309747	0.896040803	0.925323108	0.929467775	0.917739601
SREBF1	0.612914907	0.592130287	0.592130287	0.62444296	0.62444296	0.672332298	0.706055678	0.790828478	0.780739951	0.841080171	0.846616669	0.848686357
SRF	0.914214483	0.791041901	0.791041901	0.802453723	0.802453723	0.821534941	0.829299581	0.813479914	0.880090904	0.868545003	0.847428799	0.700572755
STAT5A	0.891212667	0.648938819	0.648938819	0.679637936	0.679637936	0.706916954	0.747487566	0.866519178	0.846534468	0.876807645	0.862846095	0.769944407
TBP	0.574841499	0.494905013	0.494905013	0.575220029	0.575220029	0.642084285	0.721645433	0.7991328	0.856968426	0.861297753	0.823149652	0.657388882
TCF12	0.493535021	0.50522065	0.50522065	0.55724096	0.55724096	0.610010206	0.631725803	0.686004096	0.72280687	0.78879787	0.829014352	0.739696459
TCF7	0.650621486	0.761812855	0.761812855	0.777629298	0.777629298	0.794805977	0.821969266	0.861019662	0.827185561	0.840672369	0.833889264	0.775429249
TCF7L2	0.583839209	0.432044376	0.432044376	0.497566426	0.497566426	0.573702519	0.648363763	0.752210317	0.818326856	0.877803946	0.874198749	0.791653576
TEAD4	0.629875352	0.467508039	0.467508039	0.560342221	0.560342221	0.669149583	0.737845871	0.872579423	0.857411928	0.86383011	0.881999376	0.838209597
THAP1	0.861308245	0.858681147	0.858681147	0.877716044	0.877716044	0.916080325	0.925901218	0.933519299	0.93910514	0.943742621	0.944697695	0.941551042
THRA	0.630782308	0.673227693	0.673227693	0.703273093	0.703273093	0.74769606	0.765564546	0.800428357	0.834036051	0.883408298	0.895464319	0.89382942
USF1	0.896928794	0.922547473	0.922547473	0.929362151	0.929362151	0.939012453	0.943889288	0.948599551	0.952330229	0.954797125	0.949076809	0.927554415
USF2	0.919244629	0.877081034	0.877081034	0.881611086	0.881611086	0.892660058	0.900090371	0.918371425	0.918865159	0.92307719	0.91456336	0.896225237
YBX1	0.539513497	0.57246117	0.57246117	0.618566715	0.618566715	0.604997348	0.651507902	0.602297244	0.613609687	0.579461275	0.547338866	0.614818589
YY1	0.783001622	0.600484234	0.600484234	0.67547461	0.67547461	0.740323634	0.79839972	0.846366972	0.86971043	0.889709012	0.892191697	0.891625712
ZBED1	0.630868545	0.620965379	0.620965379	0.66701434	0.66701434	0.709708995	0.743445623	0.720954445	0.813203673	0.823059366	0.816966595	0.803749138
ZBTB33	0.635293481	0.813437273	0.813437273	0.822138386	0.822138386	0.83129529	0.833644691	0.858911526	0.838130631	0.839996783	0.85541685	0.810964323
ZEB2	0.621924969	0.645181631	0.645181631	0.687195241	0.687195241	0.736241487	0.76546182	0.780801282	0.766609255	0.703762606	0.680028735	0.776929361
ZFP91	0.30747776	0.363100518	0.363100518	0.518092064	0.518092064	0.64028098	0.741115361	0.766606378	0.763097791	0.732615763	0.753503455	0.60488093
ZKSCAN1	0.920078604	0.85194205	0.85194205	0.855163099	0.855163099	0.865575714	0.862191917	0.795835183	0.879076931	0.855024981	0.812384649	0.69667814
ZNF143	0.743652988	0.75181641	0.75181641	0.768575222	0.768575222	0.78599786	0.806882737	0.900497464	0.863888778	0.873274874	0.858273208	0.82614091
ZNF24	0.755544444	0.75906337	0.75906337	0.709570574	0.709570574	0.732005543	0.702495274	0.641239661	0.734648751	0.636876825	0.583277513	0.551374552
ZNF263	0.690058884	0.724865077	0.701303225	0.706179799	0.706179799	0.722743345	0.726040444	0.845217631	0.757851745	0.752628138	0.73483178	0.689957325
ZNF274	0.961833643	0.576529323	0.576529323	0.570031824	0.570031824	0.555678176	0.548492049	0.669561539	0.519112412	0.556255051	0.590999851	0.622730029
ZNF384	0.41224518	0.783194352	0.783194352	0.836610838	0.836610838	0.868914279	0.897592708	0.918363709	0.929786953	0.923915479	0.88798524	0.756889083
ZSCAN29	0.690545797	0.69983185	0.69983185	0.726802657	0.726802657	0.758940155	0.778287556	0.822607732	0.852278496	0.853349181	0.854078578	0.86253006
