## Supplementary material for "Identification of mammalian transcription factors that bind to inaccessible chromatin": Table S5

### Sheet: Sheet1
TF	Number of Peaks	Issues with ChIP-seq data	Issues with PWM
E2F8	26140	Mild to moderate bottlenecking; Low read depth; Partially characterized antibody	used the HT-SELEX motif, but alternative motif from CAP-SELEX exists
NR2C2	1082	Mild to moderate bottlenecking; Missing compliant biosample characterization; Insufficient read length; Insufficient read depth	We used the ChIP-seq version but another HT-SELEX motif is available and different
SMAD2	227	Low read length; Low read depth; Mild to moderate bottlenecking	ChIP-seq deverived motif
SOX6	63	Mild to moderate bottlenecking	We used SwissRegulon motif, since in JASPAR only the mouse motif is available
YBX1	94	Mild to moderate bottlenecking	We used SwissRegulon motif, since Jaspar is available but not validated
