## Supplementary material for "Identification of mammalian transcription factors that bind to inaccessible chromatin": Table S6

TF	cell	alignement	peaks
1	BHLHE40	CH12.LX	0.9694	33288
3	CTCF	CH12.LX	0.9777	111432
4	E2F4	CH12.LX	0.9433	1155
5	ELF1	CH12.LX	0.9338	21684
7	ETS1	CH12.LX	0.9589	27611
8	GABPA	CH12.LX	0.8764	1965
10	JUN	CH12.LX	0.916	12707
11	JUND	CH12.LX	0.9602	10356
12	MAFK	CH12.LX	0.9613	8510
13	MAX	CH12.LX	0.9777	10994
14	MAZ	CH12.LX	0.9775	8310
15	MEF2A	CH12.LX	0.8849	21414
16	MXI1	CH12.LX	0.9604	19054
17	MYC	CH12.LX	0.9203	20331
18	NRF1	CH12.LX	0.8441	15673
19	PAX5	CH12.LX	0.9386	156
23	TBP	CH12.LX	0.9439	28323
24	TCF12	CH12.LX	0.9058	28690
25	USF1	CH12.LX	0.9449	8743
26	USF2	CH12.LX	0.9664	4524
27	ZKSCAN1	CH12.LX	0.9601	2955
28	ZNF384	CH12.LX	0.9648	23253
29	BHLHE40	MEL	0.9291	8772
31	CTCF	MEL	0.8351	131428
32	E2F4	MEL	0.9465	954
33	ELF1	MEL	0.8956	15242
35	ETS1	MEL	0.938	39652
36	GABPA	MEL	0.8771	1034
37	GATA1	MEL	0.962	90870
39	JUND	MEL	0.9333	2845
40	MAFK	MEL	0.9467	4906
41	MAX	MEL	0.9677	13152
42	MAZ	MEL	0.9619	12579
43	MEF2A	MEL	0.7213	2914
44	MXI1	MEL	0.9533	31698
45	MYB	MEL	0.9539	5616
46	MYC	MEL	0.9236	24032
47	NRF1	MEL	0.8112	14772
51	TAL1	MEL	0.9372	23787
52	TBP	MEL	0.9214	45922
53	TCF12	MEL	0.9241	35996
54	USF1	MEL	0.916	18106
55	USF2	MEL	0.9486	2440
56	ZKSCAN1	MEL	0.9046	2339
57	ZNF384	MEL	0.9334	45012
58	CTCF	C2C12	0.3859	29110
59	USF1	C2C12	0.9444	21467
60	FOSL1	C2C12	0.9376	16911
61	MAX	C2C12	0.9363	21768
62	CEBPB	C2C12	0.9217	29832
63	MYOD1	C2C12	0.9271	10499
65	CTCF	E14TG2a.4	0.9651	47557
66	POU5F1	E14TG2a.4	0.973	4912
68	CTCF	ES-Bruce4	0.9308	46913
70	MAFK	ES-E14	0.8709	29091
72	ZNF384	ES-E14	0.7589	60905
74	TAL1	G1E	0.9328	8944
75	GATA2	G1E	0.9421	1799
76	CTCF	G1E	0.9574	20611
78	GATA1	G1E-ER4	0.9409	7327
79	MYOD1-R	C2C12	0.7856	40774
