## Supplementary material for "Identification of mammalian transcription factors that bind to inaccessible chromatin": Table S8

TF	QDA=0.0	QDA=0.1	QDA=0.2	QDA=0.3	QDA=0.4	QDA=0.5	QDA=0.6	QDA=0.7	QDA=0.8	QDA=0.9	QDA=0.95	QDA=0.99
BHLHE40_CH12.LX	0.796429225031006	0.796433280026735	0.810753388948188	0.810753388948188	0.861853948916115	0.861853948916115	0.900922528053374	0.94518786120308	0.961319594922767	0.956576182448106	0.939160276937941	0.876704155505842
CTCF_CH12.LX	0.926263011649059	0.926263067269505	0.928914346556104	0.928914346556104	0.931789781662812	0.931789781662812	0.938136090232149	0.943985976594462	0.938428242170892	0.919256057290236	0.882796894674578	0.730782759948254
E2F4_CH12.LX	0.808415841111223	0.808412842854748	0.823820888097986	0.823820888097986	0.850296385584092	0.850296385584092	0.877616657760322	0.905350204499293	0.922899334796125	0.933555315121884	0.931852677341065	0.902122320544477
ELF1_CH12.LX	0.834550712582197	0.834550827582741	0.852337181583746	0.852337181583746	0.880842253905724	0.880842253905724	0.908102203309612	0.941396133189829	0.963092901658039	0.971856555089666	0.96560548264558	0.919233539255809
ETS1_CH12.LX	0.589472280160311	0.589472247582982	0.624759100999084	0.624759100999084	0.690973047632576	0.690973047632576	0.761309132233795	0.850146169428565	0.908196224936652	0.937434447562518	0.920036334237643	0.871425620257454
GABPA_CH12.LX	0.839140921298495	0.839151299921285	0.854781845192252	0.854781845192252	0.883688351514514	0.883688351514514	0.909732589206933	0.932814479428355	0.945393037078315	0.949636495833268	0.94590332363956	0.880902122546533
JUN_CH12.LX	0.697230853234395	0.697229959949	0.760929722511545	0.760929722511545	0.832899684158755	0.832899684158755	0.875884416657198	0.921997368248655	0.939963654051377	0.946280289401523	0.933275368653205	0.8543804230541
JUND_CH12.LX	0.692840624994229	0.692840674892583	0.722473976152009	0.722473976152009	0.768683091007789	0.768683091007789	0.835439933482672	0.892629689082685	0.919717629633643	0.934359353485091	0.923737947018589	0.854552598806581
MAFK_CH12.LX	0.725166269340546	0.725166269340546	0.737682321695019	0.737682321695019	0.778567552428745	0.778567552428745	0.809863303005468	0.86488518034544	0.893017667775698	0.863748764868578	0.841861928776937	0.767511890780228
MAX_CH12.LX	0.78556749726177	0.78556749726177	0.830968238145534	0.830968238145534	0.840619049586743	0.840619049586743	0.897746285403702	0.931865271224877	0.953580870520369	0.956203705503654	0.954365089752665	0.826704778956692
MAZ_CH12.LX	0.760771959823322	0.760771895678258	0.783302826571828	0.783302826571828	0.815947611171904	0.815947611171904	0.846017511297851	0.876625910635379	0.899524450401579	0.896096633777241	0.880348678390672	0.86282830417398
MEF2A_CH12.LX	0.672533866546841	0.672533544662813	0.703948981659061	0.703948981659061	0.755465567285074	0.755465567285074	0.810318548712188	0.880904217337391	0.925760774443362	0.921090125072296	0.899419540008244	0.785819925721272
MXI1_CH12.LX	0.819080289096677	0.819094597505332	0.836703985095066	0.836703985095066	0.871721060250509	0.871721060250509	0.905141700417134	0.937209278563077	0.956274700641462	0.958031835093915	0.958115501920904	0.922836750538434
MYC_CH12.LX	0.786018416197177	0.786018398750042	0.806346487410973	0.806346487410973	0.843144719185813	0.843144719185813	0.87845096389099	0.929373761911199	0.949762236489041	0.954963939743249	0.950948727267858	0.878226121471236
NRF1_CH12.LX	0.949809661075049	0.949809661075049	0.951182739484629	0.951182739484629	0.956222792985151	0.956222792985151	0.953700861236446	0.958835139061436	0.96356230171262	0.961960340590507	0.958849060488792	0.932296979148664
PAX5_CH12.LX	0.595757118167476	0.595757170652926	0.59539281260008	0.59539281260008	0.624303483879186	0.624303483879186	0.6429950284107	0.708584775566805	0.714996997911731	0.63888689446482	0.59562965805543	0.509856644508595
TBP_CH12.LX	0.558332054926174	0.558330822118067	0.668347549250052	0.668347549250052	0.795884502924094	0.795884502924094	0.86370621866206	0.912543672569905	0.939552951974027	0.956984913917316	0.954142028748088	0.820229156781236
TCF12_CH12.LX	0.741565875390132	0.741566074203287	0.769224529970569	0.769224529970569	0.819332178691493	0.819332178691493	0.857184433626047	0.902735913419365	0.935210293521578	0.957560128462079	0.95711393496838	0.924799851271434
USF1_CH12.LX	0.936548891468717	0.936548864670665	0.939881367581293	0.939881367581293	0.947985122416442	0.947985122416442	0.955692253390062	0.964348214156789	0.968990675446573	0.970658316896081	0.965877246899818	0.940411195199077
USF2_CH12.LX	0.919848743073297	0.919848743073297	0.922954991607339	0.922954991607339	0.929669157737601	0.929669157737601	0.940327219084716	0.954289303899077	0.955175041271708	0.955217532290991	0.945649835970713	0.916303140117325
ZKSCAN1_CH12.LX	0.860754582949634	0.860754517901158	0.86840300320491	0.86840300320491	0.882972454323248	0.882972454323248	0.89844981824377	0.922142144217343	0.874356408681458	0.816068511468529	0.750501657973679	0.660164638059184
ZNF384_CH12.LX	0.855753168608292	0.855753168608292	0.885648334799593	0.885648334799593	0.914444699947485	0.914444699947485	0.934277671550583	0.947462955826564	0.952844852805807	0.923406803839745	0.901024842311079	0.764467043073268
BHLHE40_MEL	0.792504742632495	0.797186727219814	0.797186727219814	0.810212687509006	0.810212687509006	0.831533784981665	0.854495821878415	0.879177124489686	0.91836304935966	0.965745513809833	0.961493880412494	0.863367077560381
CTCF_MEL	0.921497405464195	0.922869292004812	0.922869292004812	0.929399495923175	0.929399495923175	0.939835335457744	0.944898608651771	0.94704791730284	0.942461505542971	0.922486609650299	0.891737738784967	0.733863034581739
E2F4_MEL	0.849415937328466	0.855543100902186	0.855543100902186	0.867387623266665	0.867387623266665	0.881873062145617	0.893402357189533	0.905005631833597	0.929215899316925	0.947663341438534	0.945288593347398	0.926144472543305
ELF1_MEL	0.892585427738804	0.897750217971401	0.897750217971401	0.908081028399493	0.908081028399493	0.92073362292335	0.932905736816159	0.943340729187178	0.962761626733712	0.976548137838208	0.973422024018671	0.940903911703628
ETS1_MEL	0.565054959643187	0.576987906827606	0.576987906827606	0.612369836732702	0.612369836732702	0.665903942363041	0.732281290567623	0.783371574254613	0.870713802740525	0.925705404293966	0.937412073583967	0.904341349875493
GABPA_MEL	0.601588199419652	0.617256772630639	0.617256772630639	0.65745795750971	0.65745795750971	0.715935900630433	0.763425517976796	0.800900680831872	0.87487961747319	0.881780688592647	0.877087157194334	0.780633836272673
GATA1_MEL	0.469857245069754	0.528988638468982	0.528988638468982	0.632721659623902	0.632721659623902	0.747340592870988	0.815612885783824	0.851836245311617	0.910606712361426	0.942827517215267	0.935950256920624	0.896141574440465
JUND_MEL	0.495518010227685	0.524506864893687	0.524506864893687	0.591682267440638	0.591682267440638	0.675345679617665	0.749479807474261	0.804178353053957	0.881934944347424	0.90895599480127	0.879153321857099	0.752959659148676
MAFK_MEL	0.523440145986674	0.533978575976053	0.533978575976053	0.561295952794762	0.561295952794762	0.601947106141582	0.656970057066938	0.709946277261675	0.818455753771011	0.894904702561704	0.885646305932878	0.782796097571462
MAX_MEL	0.826724786420654	0.833038002517159	0.833038002517159	0.850250188884901	0.850250188884901	0.873271519571296	0.893268036954892	0.914495095403339	0.951205334589405	0.967343961250191	0.96554831632068	0.916014670704568
MAZ_MEL	0.766530247032114	0.782663533345475	0.782663533345475	0.799724746642751	0.799724746642751	0.821018090269812	0.842869298816612	0.864891020185959	0.900780977112198	0.907951502926607	0.906437543587053	0.871369950478987
MEF2A_MEL	0.774261332595123	0.786436350941716	0.786436350941716	0.811404350695211	0.811404350695211	0.845083126464157	0.858978723222923	0.884504025481177	0.921692586895682	0.922107948676145	0.898723833228475	0.754890128605461
MXI1_MEL	0.757900308664669	0.768796915564053	0.768796915564053	0.780549334423905	0.780549334423905	0.812228322072171	0.8493508502997	0.891299387742413	0.933685377973378	0.959349842988059	0.952630687279614	0.912025572772069
MYB_MEL	0.765159781400947	0.778359782350122	0.778359782350122	0.812225161318402	0.812225161318402	0.848913990293175	0.88028605611404	0.904608918326272	0.946961327033001	0.966773498195171	0.965845867169663	0.947776584199564
MYC_MEL	0.77845178784441	0.782504028019235	0.782504028019235	0.805787595291152	0.805787595291152	0.831424416278991	0.859873682654991	0.88188728710863	0.928403866164282	0.960398792868433	0.957046035996659	0.917702004093808
NRF1_MEL	0.962189637161151	0.963390591921159	0.963390591921159	0.963408723443323	0.963408723443323	0.967641324452917	0.972397103721917	0.969447579460294	0.974123386592272	0.973396582371919	0.979002092301292	0.939582128384072
TAL1_MEL	0.874713117247274	0.880504135246574	0.880504135246574	0.891785148450281	0.891785148450281	0.903985558015065	0.919454227516378	0.92521471962335	0.9390455417091	0.943623358346532	0.928155980567262	0.914017305931557
TBP_MEL	0.525349126216987	0.556173670143825	0.556173670143825	0.631458274883552	0.631458274883552	0.710429573118167	0.778787533908501	0.825178464623219	0.887607234165253	0.930549276122965	0.94274879285819	0.906293708396736
TCF12_MEL	0.628491915205095	0.651758928245159	0.651758928245159	0.696439601924337	0.696439601924337	0.763932814104614	0.816732199843145	0.860060702297662	0.920846129461328	0.955399210120335	0.955821308578893	0.884558061162833
USF1_MEL	0.913677652626063	0.916014124192424	0.916014124192424	0.923118033640626	0.923118033640626	0.934403980693003	0.944194052620187	0.951349251194589	0.965094235567704	0.970416811725387	0.965975945320338	0.924345796385793
USF2_MEL	0.904752228888828	0.906159721166147	0.906159721166147	0.910473337420731	0.910473337420731	0.915384023076265	0.922750287082668	0.929519920986993	0.94475068866271	0.94862378421519	0.936168768295433	0.882254280288984
ZKSCAN1_MEL	0.815224818909299	0.818476639091962	0.818476639091962	0.829654437115453	0.829654437115453	0.825654791425299	0.845273546583289	0.844434181612127	0.840522283220859	0.821554929779196	0.796949959443509	0.692240849399723
ZNF384_MEL	0.849565901459416	0.860836917724681	0.860836917724681	0.883994173499289	0.883994173499289	0.898379956641288	0.919524393927126	0.931559118617088	0.94920059513919	0.941514568241219	0.916430316153931	0.785329763521252
CTCF_C2C12	0.93442	0.93442	0.93442	0.9243168	0.9243168	0.9243168	0.9243168	0.9054825	0.8903658	0.7696201	0.6614999	0.580513
USF1_C2C12	0.9497741	0.949774	0.949774	0.9518407	0.9518407	0.9518407	0.9518407	0.9491214	0.9113639	0.8403734	0.7257223	0.6752855
FOSL1_C2C12	0.7226421	0.7226418	0.7226418	0.8425977	0.8425977	0.8425977	0.8425977	0.7683374	0.7253031	0.6906161	0.6209226	0.5749201
MAX_C2C12	0.7288692	0.7288691	0.7288691	0.8366017	0.8366017	0.8366017	0.8366017	0.8983803	0.8823364	0.8327975	0.7270509	0.6600391
CEBPB_C2C12	0.9208129	0.9208129	0.9208129	0.9303383	0.9303383	0.9303383	0.9303383	0.931961	0.9223221	0.883603	0.7684822	0.6944327
MYOD1_C2C12	0.816209	0.8162088	0.8162088	0.8780923	0.8780923	0.8780923	0.8780923	0.915669	0.8151879	0.7964159	0.771082	0.658149
CTCF_E14TG2a.4	0.757673924618465	0.746046382938825	0.740978066319042	0.746083224822613	0.750316190465586	0.713030133371774	0.684142528211524	0.664214675671595	0.668476490583691	0.627697162992685	0.646950528740185	0.594640322101363
POU5F1_E14TG2a.4	0.657166577696864	0.752518299513726	0.768208553708578	0.765794693432421	0.746657232308017	0.762465929194534	0.715643847405323	0.734547725566037	0.708409132832675	0.709027586204524	0.724737422049665	0.756621920517339
CTCF_ES-Bruce4	0.941883170116371	0.94188305783376	0.943343579329872	0.943343579329872	0.944766796863486	0.944766796863486	0.945878368688461	0.946507445640326	0.942703323588562	0.938272950701263	0.921190137595767	0.784877080175411
MAFK_ES-E14	0.842180842415616	0.842180842415616	0.853241052688094	0.853241052688094	0.882511283392108	0.882511283392108	0.910452596473868	0.90120141204337	0.878792286262129	0.827930181891215	0.781619529013706	0.664614112661914
ZNF384_ES-E14	0.816722184566897	0.816722167075512	0.854734081438265	0.854734081438265	0.893277800670764	0.893277800670764	0.920383180031561	0.936333548798438	0.93629394102533	0.881682372721472	0.822932584601743	0.726002528279845
TAL1_G1E	0.8895477	0.8895477	0.8895477	0.8895477	0.6884449	0.6884449	0.6884449	0.6884449	0.6884449	0.6097953	0.6097953	0.6263203
GATA2_G1E	0.2956438	0.2956439	0.2956439	0.2956439	0.6545572	0.6545572	0.6545572	0.6545572	0.6545572	0.6643891	0.6643891	0.744691
CTCF_G1E	0.5645687	0.564569	0.564569	0.564569	0.5709666	0.5709666	0.5709666	0.5709666	0.5709666	0.5854565	0.5854565	0.5561284
GATA1_G1E-ER4	0.5155657603342	0.5155657603342	0.5155657603342	0.5155657603342	0.589327245695108	0.589327245695108	0.589327245695108	0.589327245695108	0.589327245695108	0.540133584865291	0.556691150763217	0.563465900958678
MYOD1-R_C2C12	0.88096182346652	0.88096182346652	0.90464751407022	0.90464751407022	0.90464751407022	0.930792101261839	0.930792101261839	0.930792101261839	0.927373846697508	0.930487346797768	0.928228974710072	0.836646115865737
