## Supplementary material for "Identification of mammalian transcription factors that bind to inaccessible chromatin": Table S9

TFs	Cell.line	Reads	Aligned	Percentage	ChIP.seq.peaks.number	Strong.regions.range	Medium.regions.range	Weak.regions.range
CEBPB	IMR90	45586265	44258492	97.08733979	227925	Nov-60	500-550	18620-18670
MAFK	IMR90	55041402	52897171	96.1043307	111712	Nov-60	500-550	18620-18670
BHLHE40	IMR90	63249637	59392257	93.90134049	65407	Nov-60	500-550	10900-10950
FOS	IMR90	46417329	43931722	94.64508826	62083	Nov-60	500-550	10350-10400
MAZ	IMR90	60420926	55999730	92.68267421	57740	Nov-60	500-550	9630-9680
CTCF	IMR90	49771671	46650459	93.7289387	56687	Nov-60	500-550	9450-9500
MXI1	IMR90	57886388	51667077	89.25600436	46380	Nov-60	500-550	7730-7780
USF2	IMR90	61093911	56791613	92.95789395	40013	Nov-60	500-550	6670-6720
NFE2L2	IMR90	53978833	48624338	90.08038021	34720	Nov-60	500-550	5790-5840
RFX5	IMR90	61119489	55929521	91.50848922	5462	Nov-60	500-550	910-960
ELK1	IMR90	57361473	53086989	92.54816207	146	Nov-60	NA	NA
CREB1	HepG2	314940322	302080774	95.91683024	205937	Nov-60	500-550	46940-46990
FOXA1	HepG2	269818103	249447319	92.45017893	205373	Nov-60	500-550	46940-46990
GATA4	HepG2	53775848	51467339	95.70716393	36301	Nov-60	500-550	12610-12660
