## Supplementary material for "Identification of mammalian transcription factors that bind to inaccessible chromatin": Table S10

TF/regions/accessibility	QDA=0.0	QDA=0.1	QDA=0.2	QDA=0.3	QDA=0.4	QDA=0.5	QDA=0.6	QDA=0.7	QDA=0.8	QDA=0.9	QDA=0.95	QDA=0.99
ELK1 strong DNase IMR90	0.743324262	0.750012567	0.750291879	0.754785554	0.760517836	0.76990207	0.779543874	0.790527968	0.797059586	0.811200967	0.798320634	0.745865227
CTCF strong DNase IMR90	0.952168398	0.952203876	0.952289007	0.952544145	0.951911886	0.953305933	0.953749506	0.95351049	0.957574904	0.940295088	0.902944155	0.696655328
USF2 strong DNase IMR90	0.926881764	0.927343888	0.928291851	0.929662445	0.932289803	0.938044546	0.944309178	0.952186828	0.960286605	0.961375155	0.963310512	0.947184774
RFX5 strong DNase IMR90	0.793625697	0.796776669	0.802059934	0.8095317	0.811101313	0.831127952	0.853836185	0.871938973	0.899401062	0.908358379	0.87546234	0.825469267
NFE2L2 strong DNase IMR90	0.890075068	0.894098055	0.895809976	0.900766446	0.908741172	0.919874748	0.929930994	0.936315628	0.928340621	0.874008303	0.834980803	0.664866528
MXI1 strong DNase IMR90	0.819999974	0.820548953	0.822541197	0.830742719	0.837472328	0.845865458	0.864163518	0.876148242	0.896473215	0.925961783	0.930548211	0.906223466
MAZ strong DNase IMR90	0.872771918	0.875299134	0.876447439	0.880251602	0.885549201	0.892928311	0.901082252	0.896541343	0.908622604	0.927377936	0.935070111	0.908470611
MAFK strong DNase IMR90	0.914071448	0.906049829	0.905966582	0.902359412	0.882847089	0.867672404	0.823959318	0.83625841	0.783558681	0.771572191	0.699031051	0.587139908
FOS strong DNase IMR90	0.768920768	0.774483718	0.788468026	0.799087656	0.815541022	0.846677717	0.874284547	0.906294533	0.925372256	0.921082077	0.914446346	0.691266709
CEBPB strong DNase IMR90	0.811873855	0.818155356	0.827381298	0.84107942	0.856480977	0.874180455	0.891002015	0.908105484	0.910301101	0.908241915	0.854993214	0.696518399
BHLHE40 strong DNase IMR90	0.86256642	0.865560742	0.869485567	0.876701785	0.885864145	0.901006294	0.918415116	0.9311472	0.942625082	0.939460913	0.914705653	0.866879301
CTCF weak DNase IMR90	0.88809454	0.891609525	0.893819259	0.892732645	0.891517757	0.892180096	0.884323813	0.860064134	0.856422429	0.819745987	0.673473731	0.606514004
USF2 weak DNase IMR90	0.660319447	0.663989876	0.675350369	0.680615234	0.683876143	0.700899707	0.72358883	0.738808397	0.735928873	0.66233028	0.682547155	0.641650387
RFX5 weak DNase IMR90	0.62829128	0.642222737	0.646852757	0.657635065	0.630396378	0.64896961	0.63476004	0.681248063	0.691317986	0.669029043	0.627445318	0.623849354
NFE2L2 weak DNase IMR90	0.615667538	0.62965244	0.627131117	0.63573123	0.639811931	0.655364038	0.632804029	0.675876618	0.674464214	0.667558257	0.645348897	0.570153893
MXI1 weak DNase IMR90	0.63659119	0.639078693	0.645125518	0.653726056	0.667086297	0.690492079	0.712594084	0.730318877	0.735537721	0.738958238	0.816623365	0.776649908
MAZ weak DNase IMR90	0.485796645	0.493825285	0.507960826	0.531706255	0.561390347	0.603342067	0.646758132	0.699230281	0.751977672	0.769436616	0.805832473	0.6976127
MAFK weak DNase IMR90	0.644554087	0.617093581	0.605777006	0.601478565	0.585336208	0.622802824	0.607842261	0.621075873	0.636964777	0.626794473	0.60291843	0.557951444
FOS weak DNase IMR90	0.570422995	0.581120713	0.597503728	0.60899791	0.626486528	0.66355202	0.703994107	0.734752513	0.754072491	0.785492034	0.596048103	0.391816965
CEBPB weak DNase IMR90	0.723042301	0.716084055	0.70668561	0.688897371	0.678892489	0.671419237	0.662504726	0.668385661	0.651667468	0.63724632	0.598490828	0.565900017
BHLHE40 weak DNase IMR90	0.598840322	0.609358969	0.625315797	0.639730045	0.657272905	0.694308303	0.719165482	0.725639093	0.717851087	0.709578132	0.683565029	0.553882075
CTCF medium DNase IMR90	0.927643122	0.927796744	0.928383663	0.928485173	0.926459161	0.926899556	0.928593217	0.930509523	0.932405471	0.914046354	0.889557079	0.682892592
USF2 medium DNase IMR90	0.870069933	0.872872879	0.876955989	0.882427766	0.887965487	0.900949031	0.914261897	0.927957967	0.936554467	0.933178229	0.92064723	0.849797708
RFX5 medium DNase IMR90	0.645297227	0.651988769	0.656618323	0.673605387	0.674827041	0.719549518	0.713598764	0.765786259	0.758756179	0.747099083	0.742221671	0.635440892
NFE2L2 medium DNase IMR90	0.86395421	0.868457016	0.844508418	0.826864438	0.828808434	0.834132206	0.852890157	0.848003603	0.825256483	0.760763304	0.759465837	0.569396314
MXI1 medium DNase IMR90	0.789527465	0.790513045	0.792819672	0.799222821	0.806229644	0.824569716	0.844309707	0.862791876	0.887473508	0.91248323	0.913300954	0.895081555
MAZ medium DNase IMR90	0.546892591	0.553316336	0.567443062	0.587547132	0.620798624	0.681090544	0.739107673	0.803917779	0.864808266	0.912602625	0.932074327	0.896820114
MAFK medium DNase IMR90	0.885569321	0.833839342	0.778074297	0.758752573	0.688814906	0.634619895	0.643992517	0.664320498	0.649713669	0.604796889	0.588257852	0.615802968
FOS medium DNase IMR90	0.729355769	0.73737199	0.758858544	0.770477276	0.789146061	0.826030447	0.858377619	0.890351598	0.904006012	0.901475466	0.864363813	0.729617185
CEBPB medium DNase IMR90	0.798472694	0.806806928	0.811921892	0.825356707	0.83909057	0.864498616	0.873684287	0.894729485	0.905394752	0.869571322	0.847998417	0.659406748
BHLHE40 medium DNase IMR90	0.764449459	0.772744471	0.780336859	0.791336008	0.806804683	0.827894336	0.851536642	0.887298269	0.907619183	0.902581078	0.912818836	0.812499198
ELK1 strong ATAC IMR90	0.743324262	0.755646809	0.763870866	0.771764537	0.782797406	0.792166323	0.803955047	0.803398074	0.812098037	0.821765293	0.786249156	0.713169027
CTCF strong ATAC IMR90	0.952168398	0.954176507	0.956074645	0.958289124	0.958935458	0.960884836	0.96266315	0.960528025	0.950031212	0.866900665	0.768199891	0.667593885
USF2 strong ATAC IMR90	0.926881764	0.934487622	0.939981377	0.9448612	0.949420671	0.960680646	0.969004815	0.964776017	0.965858113	0.956674903	0.923101986	0.784241536
RFX5 strong ATAC IMR90	0.793625697	0.823180822	0.841323543	0.855050332	0.870309128	0.9057914	0.923975279	0.94094661	0.924846075	0.855135978	0.831827397	0.749029575
NFE2L2 strong ATAC IMR90	0.890075068	0.909141099	0.918802113	0.923866868	0.931046053	0.944337113	0.951572826	0.966479314	0.955313659	0.88310185	0.749581357	0.640689176
MXI1 strong ATAC IMR90	0.819999974	0.847723265	0.864991618	0.873341138	0.887250065	0.919775671	0.936779226	0.94334314	0.936079024	0.929755118	0.918196132	0.764444413
MAZ strong ATAC IMR90	0.493288941	0.575697412	0.637088827	0.687054457	0.725621087	0.809347857	0.856450575	0.897734599	0.917106576	0.920192559	0.889581607	0.78626344
MAFK strong ATAC IMR90	0.914071448	0.896742598	0.869522535	0.846869144	0.835641973	0.826443555	0.796371364	0.787976333	0.779639775	0.688037281	0.657395465	0.617673604
FOS strong ATAC IMR90	0.768920768	0.817575678	0.847808756	0.866693101	0.885604209	0.921935764	0.94151306	0.94267349	0.941318318	0.907465648	0.767655136	0.679748248
CEBPB strong ATAC IMR90	0.811873855	0.835938193	0.853501355	0.879725068	0.891201586	0.912454189	0.921819515	0.913270108	0.908444459	0.850037906	0.780976451	0.689224275
BHLHE40 strong ATAC IMR90	0.86256642	0.88556647	0.895993984	0.906682499	0.916941848	0.940494431	0.955085155	0.961550445	0.959860017	0.946771035	0.883717326	0.797286847
CTCF weak ATAC IMR90	0.88809454	0.896098073	0.898462168	0.896941892	0.898890884	0.899457563	0.88523962	0.82655239	0.713684437	0.672301698	0.615798888	0.602772377
USF2 weak ATAC IMR90	0.660319447	0.693361195	0.724582744	0.73981983	0.746233311	0.7634035	0.766616351	0.732725352	0.735826639	0.674819803	0.670247567	0.528388268
RFX5 weak ATAC IMR90	0.62829128	0.673484384	0.683153557	0.675486235	0.684585134	0.724325587	0.718925952	0.683028795	0.666302108	0.614018762	0.599310982	0.597826866
NFE2L2 weak ATAC IMR90	0.615667538	0.627761406	0.644647022	0.656207414	0.663276106	0.72024057	0.700287836	0.691718739	0.702948244	0.658655615	0.61467615	0.568736989
MXI1 weak ATAC IMR90	0.63659119	0.674114503	0.698780402	0.717604096	0.734606552	0.780159436	0.785548212	0.834525962	0.868720535	0.862980251	0.748278207	0.593361587
MAZ weak ATAC IMR90	0.485796645	0.583398581	0.638078547	0.683560553	0.71645135	0.776243251	0.806656054	0.829065582	0.841110654	0.800028895	0.721765979	0.54773631
MAFK weak ATAC IMR90	0.644554087	0.600906769	0.597041648	0.619022431	0.630635426	0.610975768	0.630869181	0.684431481	0.680128081	0.610204039	0.564705737	0.634394356
FOS weak ATAC IMR90	0.570422995	0.643150768	0.684707285	0.715206662	0.741126329	0.838514019	0.885219984	0.735593881	0.603557677	0.515286147	0.407041488	0.421763785
CEBPB weak ATAC IMR90	0.723042301	0.73335604	0.738942051	0.723661435	0.737706809	0.694968991	0.669926928	0.672865697	0.657438798	0.606755085	0.588288982	0.537226634
BHLHE40 weak ATAC IMR90	0.598840322	0.644895291	0.679134765	0.708857789	0.73540163	0.76915676	0.779261215	0.763202409	0.737475101	0.713240434	0.614480822	0.464757498
CTCF medium ATAC IMR90	0.927643122	0.931321358	0.932721473	0.934820332	0.937347704	0.938467627	0.941911669	0.943550632	0.933849921	0.829601443	0.693512139	0.639580897
USF2 medium ATAC IMR90	0.870069933	0.889817914	0.90250519	0.912163565	0.920976862	0.939429947	0.948387756	0.943716544	0.939571322	0.903391908	0.894445494	0.754955824
RFX5 medium ATAC IMR90	0.645297227	0.694482414	0.723841106	0.724978593	0.744466292	0.798498672	0.79282641	0.77579579	0.753541092	0.681968272	0.617221387	0.621838961
NFE2L2 medium ATAC IMR90	0.86395421	0.874863734	0.882718998	0.888742021	0.887406209	0.89770238	0.910484822	0.888400575	0.831178755	0.733844669	0.620101912	0.584790797
MXI1 medium ATAC IMR90	0.789527465	0.815894496	0.834583251	0.852940634	0.869325071	0.902875869	0.921855546	0.931263292	0.932023402	0.923441013	0.88798012	0.794288739
MAZ medium ATAC IMR90	0.546892591	0.627786936	0.680647406	0.732335219	0.774826601	0.848499068	0.892495634	0.92337774	0.932085694	0.92772535	0.919028478	0.814551328
MAFK medium ATAC IMR90	0.885569321	0.779504509	0.765857926	0.72531364	0.721667306	0.71254907	0.723390104	0.693186299	0.6794179	0.578563496	0.612177049	0.644650162
FOS medium ATAC IMR90	0.729355769	0.788424161	0.825065184	0.848567238	0.865820728	0.900971309	0.918026472	0.927594715	0.928758531	0.78176287	0.679525149	0.513689623
CEBPB medium ATAC IMR90	0.798472694	0.829648779	0.853904474	0.883224036	0.897596128	0.91935388	0.921423174	0.91532007	0.901127984	0.874416556	0.770187025	0.653096005
BHLHE40 medium ATAC IMR90	0.764449459	0.80458206	0.827156039	0.849739598	0.867304859	0.904559098	0.931262007	0.944018789	0.940262174	0.886644599	0.802843957	0.752890867
ELK1 strong MNase IMR90	0.743324262	0.745523867	0.746372445	0.750766167	0.743831659	0.749687077	0.741507923	0.738547797	0.714951219	0.710611312	0.679359827	0.656883133
CTCF strong MNase IMR90	0.952168398	0.951522549	0.952289574	0.953436801	0.953901061	0.949540676	0.949178505	0.943452317	0.926915143	0.903827873	0.871962184	0.746380001
USF2 strong MNase IMR90	0.926881764	0.929040555	0.932903707	0.936483468	0.939842074	0.94265687	0.938425168	0.940195431	0.923854263	0.89365592	0.870359736	0.791094076
RFX5 strong MNase IMR90	0.793625697	0.802867577	0.817343441	0.828261629	0.842969391	0.837585799	0.844951818	0.843694544	0.839414486	0.78841645	0.737396233	0.678750111
NFE2L2 strong MNase IMR90	0.890075068	0.892663923	0.894793895	0.899165837	0.883057269	0.864398456	0.854495072	0.820240592	0.796008224	0.72357593	0.672076834	0.583774128
MXI1 strong MNase IMR90	0.819999974	0.850210188	0.865060665	0.877002812	0.883608267	0.889342215	0.888747438	0.883626614	0.884724413	0.849702261	0.813815498	0.673267722
MAZ strong MNase IMR90	0.493288941	0.516914446	0.56032918	0.612368776	0.664419623	0.683524447	0.715741017	0.722761159	0.729707008	0.735304877	0.743428663	0.704303356
MAFK strong MNase IMR90	0.914071448	0.908987959	0.898925104	0.899633836	0.891996165	0.880046965	0.87710565	0.867727179	0.830534348	0.794933086	0.753888154	0.69525405
FOS strong MNase IMR90	0.768920768	0.778984807	0.79100915	0.794929485	0.80176089	0.807243469	0.789618345	0.774868607	0.749052387	0.702336327	0.663985529	0.590402237
CEBPB strong MNase IMR90	0.811873855	0.7956732	0.800668274	0.808814706	0.817125853	0.809394949	0.805836791	0.782805318	0.761322374	0.713750093	0.682307948	0.601136533
BHLHE40 strong MNase IMR90	0.86256642	0.868518826	0.87129084	0.880477181	0.887301291	0.887487694	0.844868651	0.818324966	0.763939337	0.71538611	0.666526099	0.558774832
CTCF weak MNase IMR90	0.88809454	0.890398681	0.892231719	0.891532728	0.895792201	0.887736257	0.86059369	0.826138546	0.789414602	0.740042818	0.746259907	0.708256602
USF2 weak MNase IMR90	0.660319447	0.665404673	0.655972605	0.657878716	0.651903719	0.645926966	0.639792941	0.625428709	0.606503742	0.522669105	0.508125263	0.544546612
RFX5 weak MNase IMR90	0.62829128	0.625639488	0.636528911	0.637298616	0.63673836	0.640735845	0.636719257	0.610244934	0.591446375	0.562873099	0.551620806	0.529425287
NFE2L2 weak MNase IMR90	0.615667538	0.618476281	0.628498249	0.619588111	0.613766931	0.611370556	0.61695783	0.618826606	0.613819911	0.606683113	0.606713538	0.553118043
MXI1 weak MNase IMR90	0.63659119	0.643484254	0.649056919	0.656885252	0.663033992	0.66631257	0.662767922	0.663611906	0.650366414	0.644330616	0.639402844	0.651285537
MAZ weak MNase IMR90	0.485796645	0.506940039	0.532310838	0.55060183	0.572256311	0.584843923	0.58331817	0.569349503	0.557252725	0.54796067	0.533516329	0.528554775
MAFK weak MNase IMR90	0.644554087	0.646481911	0.646203764	0.643927054	0.643416761	0.653127979	0.645898475	0.634003084	0.627025303	0.60242173	0.590990737	0.580617589
FOS weak MNase IMR90	0.570422995	0.588984842	0.607439994	0.626597404	0.641651534	0.654641036	0.661767453	0.660125638	0.649323436	0.654424164	0.627066837	0.600586968
CEBPB weak MNase IMR90	0.723042301	0.721640691	0.716320968	0.716355542	0.700677898	0.692245263	0.678083643	0.674891776	0.650959646	0.64003492	0.613262993	0.595600148
BHLHE40 weak MNase IMR90	0.598840322	0.595199088	0.600513112	0.613510072	0.622523561	0.620968517	0.620510211	0.616741522	0.621301073	0.59749891	0.586658279	0.581578088
CTCF medium MNase IMR90	0.927643122	0.92936471	0.930147503	0.929119164	0.928818643	0.91809035	0.899623659	0.893035555	0.878849247	0.859163278	0.804053541	0.653845171
USF2 medium MNase IMR90	0.870069933	0.875212426	0.883991679	0.893363097	0.90031558	0.882892341	0.886354938	0.877351123	0.854311085	0.805249554	0.779843606	0.700895499
RFX5 medium MNase IMR90	0.645297227	0.648520681	0.660462072	0.670223003	0.669598521	0.673573977	0.674965784	0.650570784	0.649337311	0.604685058	0.565825053	0.561080499
NFE2L2 medium MNase IMR90	0.86395421	0.867014816	0.853975987	0.855361897	0.862822761	0.855559736	0.856787724	0.848999455	0.812544029	0.763111916	0.697408802	0.64399125
MXI1 medium MNase IMR90	0.789527465	0.814895563	0.823490065	0.833760181	0.839820673	0.849113543	0.857642865	0.854390247	0.847013921	0.838140282	0.819762709	0.774863846
MAZ medium MNase IMR90	0.546892591	0.564879381	0.609202532	0.657020215	0.706453147	0.744176487	0.758044303	0.767678108	0.769308926	0.74595089	0.712541702	0.665522221
MAFK medium MNase IMR90	0.885569321	0.879867226	0.874885765	0.854225713	0.846616636	0.832108798	0.821453692	0.806017139	0.808340907	0.815526383	0.739813187	0.708757369
FOS medium MNase IMR90	0.729355769	0.751205535	0.766152721	0.772596576	0.775903084	0.776633242	0.774319069	0.766101833	0.737452149	0.692055303	0.649183604	0.582009889
CEBPB medium MNase IMR90	0.798472694	0.802413016	0.813371935	0.82079904	0.821697693	0.797935288	0.796902407	0.787789386	0.721207791	0.696600964	0.678105437	0.65895721
BHLHE40 medium MNase IMR90	0.764449459	0.765852199	0.776390545	0.796676315	0.808246435	0.812831911	0.801427783	0.785503463	0.784036991	0.758047889	0.73566384	0.660068488
ELK1 strong NOMe IMR90	0.748127937	0.74755956	0.74755956	0.74755956	0.74755956	0.749593345	0.754855603	0.766014581	0.766014581	0.748441324	0.748441324	0.748441324
CTCF strong NOMe IMR90	0.925992481	0.929073198	0.929073198	0.929073198	0.929073198	0.885708504	0.875307266	0.862275309	0.862275309	0.821739078	0.821739078	0.821739078
USF2 strong NOMe IMR90	0.917568656	0.917589664	0.917589664	0.917589664	0.917589664	0.918080129	0.919224723	0.923528595	0.923528595	0.898955604	0.898955604	0.898955604
RFX5 strong NOMe IMR90	0.807762311	0.806164731	0.806164731	0.806164731	0.806164731	0.791717994	0.791790018	0.798993707	0.798993707	0.758508805	0.758508805	0.758508805
NFE2L2 strong NOMe IMR90	0.886539094	0.886463544	0.886463544	0.886463544	0.886463544	0.885442959	0.8759869	0.847219627	0.847219627	0.75060456	0.75060456	0.75060456
MXI1 strong NOMe IMR90	0.8420572	0.842099984	0.842099984	0.842099984	0.842099984	0.864161377	0.867751995	0.873883735	0.873883735	0.850700085	0.850700085	0.850700085
MAZ strong NOMe IMR90	0.561146873	0.561028499	0.561028499	0.561028499	0.561028499	0.612257903	0.618720162	0.638982251	0.638982251	0.678910915	0.678910915	0.678910915
MAFK strong NOMe IMR90	0.896436703	0.896525725	0.896525725	0.896525725	0.896525725	0.849851231	0.842530478	0.826087936	0.826087936	0.678685151	0.678685151	0.678685151
FOS strong NOMe IMR90	0.812099853	0.812129919	0.812129919	0.812129919	0.812129919	0.818499168	0.825273342	0.828070561	0.828070561	0.80904883	0.80904883	0.80904883
CEBPB strong NOMe IMR90	0.830177121	0.830698683	0.830698683	0.830698683	0.830698683	0.830458338	0.836867713	0.832833334	0.832833334	0.773300495	0.773300495	0.773300495
BHLHE40 strong NOMe IMR90	0.86095846	0.861224964	0.861224964	0.861224964	0.861224964	0.873125379	0.871028592	0.869335354	0.869335354	0.838086976	0.838086976	0.838086976
CTCF weak NOMe IMR90	0.849785943	0.839929351	0.839929351	0.839929351	0.839929351	0.829251418	0.822835876	0.770201969	0.770201969	0.699720042	0.699720042	0.699720042
USF2 weak NOMe IMR90	0.630567603	0.641216062	0.641216062	0.641216062	0.641216062	0.645250864	0.632871878	0.625940401	0.625940401	0.585116194	0.585116194	0.585116194
RFX5 weak NOMe IMR90	0.642489623	0.658772161	0.658772161	0.658772161	0.658772161	0.645124755	0.643845157	0.641900133	0.641900133	0.611889191	0.611889191	0.611889191
NFE2L2 weak NOMe IMR90	0.615118167	0.613526119	0.613526119	0.613526119	0.613526119	0.613836093	0.610671295	0.614781357	0.614781357	0.585775428	0.585775428	0.585775428
MXI1 weak NOMe IMR90	0.650040034	0.650055814	0.650055814	0.650055814	0.650055814	0.656183808	0.662057628	0.668231645	0.668231645	0.670137335	0.670137335	0.670137335
MAZ weak NOMe IMR90	0.539904119	0.53982837	0.53982837	0.53982837	0.53982837	0.581258019	0.58866109	0.59577436	0.59577436	0.585278953	0.585278953	0.585278953
MAFK weak NOMe IMR90	0.66624653	0.673994315	0.673994315	0.673994315	0.673994315	0.645517172	0.653693882	0.626021435	0.626021435	0.55708584	0.55708584	0.55708584
FOS weak NOMe IMR90	0.629142205	0.629181071	0.629181071	0.629181071	0.629181071	0.625293435	0.611445598	0.616984881	0.616984881	0.598232247	0.598232247	0.598232247
CEBPB weak NOMe IMR90	0.676259148	0.676569197	0.676569197	0.676569197	0.676569197	0.701654988	0.690859635	0.671707565	0.671707565	0.603988333	0.603988333	0.603988333
BHLHE40 weak NOMe IMR90	0.574563868	0.559631597	0.559631597	0.559631597	0.559631597	0.584983297	0.59526008	0.594280529	0.594280529	0.591068158	0.591068158	0.591068158
CTCF medium NOMe IMR90	0.9119969	0.910057012	0.910057012	0.910057012	0.910057012	0.89130745	0.878902759	0.859076458	0.859076458	0.825259638	0.825259638	0.825259638
USF2 medium NOMe IMR90	0.851241413	0.851708897	0.851708897	0.851708897	0.851708897	0.856108347	0.857652272	0.848481636	0.848481636	0.827598892	0.827598892	0.827598892
RFX5 medium NOMe IMR90	0.635727818	0.638832476	0.638832476	0.638832476	0.638832476	0.650169638	0.658267857	0.670661212	0.670661212	0.618215112	0.618215112	0.618215112
NFE2L2 medium NOMe IMR90	0.870389541	0.87050991	0.87050991	0.87050991	0.87050991	0.843032076	0.836325063	0.822700408	0.822700408	0.714215822	0.714215822	0.714215822
MXI1 medium NOMe IMR90	0.804968907	0.805035782	0.805035782	0.805035782	0.805035782	0.822671818	0.827179507	0.836503635	0.836503635	0.820816551	0.820816551	0.820816551
MAZ medium NOMe IMR90	0.640461467	0.640494397	0.640494397	0.640494397	0.640494397	0.667602459	0.678024874	0.678786584	0.678786584	0.703646813	0.703646813	0.703646813
MAFK medium NOMe IMR90	0.882300899	0.882582193	0.882582193	0.882582193	0.882582193	0.86619686	0.857492774	0.825055047	0.825055047	0.653297673	0.653297673	0.653297673
FOS medium NOMe IMR90	0.788065439	0.787968795	0.787968795	0.787968795	0.787968795	0.76798243	0.795406004	0.792112932	0.792112932	0.734922634	0.734922634	0.734922634
CEBPB medium NOMe IMR90	0.813623784	0.814045153	0.814045153	0.814045153	0.814045153	0.813730989	0.795500854	0.777604279	0.777604279	0.707308122	0.707308122	0.707308122
BHLHE40 medium NOMe IMR90	0.795273656	0.795763099	0.795763099	0.795763099	0.795763099	0.787185254	0.794825478	0.816133887	0.816133887	0.78708738	0.78708738	0.78708738
CREB1 strong ATAC HepG2	0.847577902	0.859268879	0.870940424	0.888563388	0.900602604	0.907078668	0.917938409	0.91928852	0.924665087	0.940734056	0.92706696	0.845897893
FOXA1 strong ATAC HepG2	0.732101935	0.791865019	0.824563196	0.850907177	0.870336956	0.885379366	0.906502674	0.922885121	0.919504998	0.901335442	0.836574757	0.741206625
GATA4 strong ATAC HepG2	0.473386434	0.618363752	0.688918378	0.744109509	0.784285122	0.81257258	0.855941714	0.896760396	0.920828631	0.932590531	0.871948529	0.7768082
CREB1 medium ATAC HepG2	0.837213903	0.851255265	0.863222419	0.875322555	0.880465996	0.89049812	0.907376958	0.929052407	0.924292682	0.91244682	0.906438283	0.793172906
FOXA1 medium ATAC HepG2	0.750878778	0.807834101	0.833781249	0.859551718	0.881562758	0.896219827	0.911605686	0.912961068	0.892490237	0.872735577	0.823027099	0.68584856
GATA4 medium ATAC HepG2	0.428545074	0.595460322	0.672629488	0.732061907	0.773847618	0.806227544	0.854345014	0.895087705	0.893305324	0.764003971	0.631906803	0.552655449
CREB1 weak ATAC HepG2	0.611368798	0.611869775	0.598195707	0.586691362	0.580109651	0.607115533	0.581886744	0.725889616	0.629987246	0.363897158	0.392074567	0.544496882
FOXA1 weak ATAC HepG2	0.524042958	0.635406623	0.632503845	0.62866217	0.640131547	0.624608537	0.582685926	0.583324498	0.614096921	0.416857953	0.578913058	0.469151955
GATA4 weak ATAC HepG2	0.335343492	0.437422849	0.472006172	0.492025011	0.555922101	0.573148161	0.574975001	0.612332978	0.555075105	0.49652502	0.40951482	0.40951482
CREB1 strong DNase HepG2	0.847577902	0.84480857	0.849407074	0.856842817	0.87559587	0.888729541	0.90157382	0.911325538	0.92648905	0.933657467	0.936758343	0.924805478
FOXA1 strong DNase HepG2	0.732101935	0.745506023	0.768731393	0.790198472	0.813152653	0.834060501	0.855713004	0.8798525	0.905609349	0.918369249	0.915173358	0.875213031
GATA4 strong DNase HepG2	0.473386434	0.499142729	0.55127526	0.599583755	0.650993021	0.69558316	0.734085926	0.782562261	0.849476769	0.909077785	0.930494533	0.934237396
CREB1 medium DNase HepG2	0.837213903	0.840773221	0.839567553	0.840025585	0.853596779	0.861299127	0.88242201	0.899635749	0.92881824	0.949637008	0.943614966	0.885270448
FOXA1 medium DNase HepG2	0.750878778	0.766512244	0.79343536	0.818536412	0.846348421	0.871761718	0.896920441	0.915223811	0.929578011	0.931773881	0.914999862	0.887000869
GATA4 medium DNase HepG2	0.428545074	0.480534973	0.55094086	0.608205062	0.662724319	0.712420369	0.757026365	0.80547954	0.860672883	0.90452211	0.913845953	0.785679736
CREB1 weak DNase HepG2	0.611368798	0.597837188	0.597837188	0.597837188	0.583038122	0.55054252	0.589671895	0.589671895	0.612504537	0.43108648	0.389816137	0.511149904
FOXA1 weak DNase HepG2	0.524042958	0.557314166	0.595774501	0.605386029	0.618098379	0.617356021	0.62266901	0.670242032	0.63893686	0.616525333	0.536304359	0.577999213
GATA4 weak DNase HepG2	0.335343492	0.355412016	0.409495307	0.429897468	0.509773473	0.553193829	0.595340101	0.589932867	0.694605243	0.660252236	0.635451296	0.382860122
CREB1 strong MNase HepG2	0.847577902	0.322624847	0.198865827	0.172186623	0.15121043	0.14646428	0.143724842	0.153707592	0.180760317	0.196363331	0.251823905	0.327219431
FOXA1 strong MNase HepG2	0.732101935	0.201853819	0.138990751	0.130655328	0.127165894	0.12771012	0.138134767	0.151255404	0.17869422	0.217154921	0.289557851	0.35010233
GATA4 strong MNase HepG2	0.473386434	0.08019237	0.075292404	0.078686081	0.084871097	0.097034057	0.105842023	0.11575355	0.143117747	0.181265677	0.241025277	0.326285925
CREB1 medium MNase HepG2	0.837213903	0.260363495	0.182468085	0.165179383	0.161526829	0.157173492	0.158766419	0.174267775	0.196637868	0.212861098	0.285817545	0.387425664
FOXA1 medium MNase HepG2	0.750878778	0.242332337	0.133567972	0.13574126	0.11893809	0.11114274	0.120021112	0.130990312	0.151395995	0.183197113	0.247799078	0.343740011
GATA4 medium MNase HepG2	0.428545074	0.144230613	0.109842933	0.109759193	0.11284784	0.12219938	0.132581382	0.15209387	0.175714768	0.217022013	0.252919372	0.353311449
CREB1 weak MNase HepG2	0.611368798	0.60282081	0.5872497	0.579452028	0.565608318	0.552474003	0.538297789	0.538297789	0.484064599	0.484064599	0.467093205	0.491333464
FOXA1 weak MNase HepG2	0.524042958	0.519157243	0.491561551	0.487979258	0.442068667	0.442068667	0.432316995	0.427915308	0.430533644	0.351668489	0.380146786	0.357774534
GATA4 weak MNase HepG2	0.335343492	0.369453048	0.347300618	0.346069629	0.348499898	0.350772817	0.3400182	0.30090052	0.2804371	0.288956937	0.355759705	0.392546201
